# A threshold level of JNK activates damage-responsive enhancers via JAK/STAT to promote tissue regeneration

**DOI:** 10.1101/2024.10.31.621241

**Authors:** John W. Quinn, Mariah C. Lee, Chloe Van Hazel, Melissa A. Wilson, Robin E. Harris

## Abstract

Tissue regeneration requires precise activation and coordination of genes, many of which are reused from development. While key factors have been identified, how their expression is initiated and spatially regulated after injury remains unclear. The stress-activated MAP kinase JNK is a conserved driver of regeneration and promotes expression of genes involved in proliferation, growth, and cell fate changes in *Drosophila*. However, how JNK selectively activates its targets in damaged tissue is not well understood. We previously identified Damage-Responsive, Maturity-Silenced (DRMS) enhancers as JNK-activated elements critical for regeneration. Here, we show that cell death is dispensable for the activation of these enhancers, which only depends on JNK and its immediate downstream effectors. One of these is JAK/STAT, which acts as a direct, additional input necessary to expand enhancer activity into the wound periphery where JNK alone is insufficient. Furthermore, we demonstrate that a threshold level of JNK is required to initiate enhancer activation. Together, our findings reveal how JNK and JAK/STAT signaling cooperate to drive spatially and temporally regulated gene expression through damage-responsive enhancers, ensuring proper regenerative outcomes.
