## Supplementary material for "A threshold level of JNK activates damage-responsive enhancers via JAK/STAT to promote tissue regeneration": S2 Table

### Sheet: Upregulated_Early_Late
Flybase Gene ID	Gene Name	logFC	AveExpr	t statistic	P.Value	Adjusted_P_Value	B statistic
FBgn0033483	egr	5.76852	7.05553	30.1725	1.99982e-10	1.97528e-06	14.1582
FBgn0035049	Mmp1	3.61137	8.66613	26.8993	5.61904e-10	1.97528e-06	13.6605
FBgn0264894	CG44085	4.12902	5.32085	25.7288	8.37913e-10	2.20916e-06	12.634
FBgn0034903	sona	2.14224	6.37633	20.7753	5.67989e-09	1.124e-05	11.4223
FBgn0030309	CG1572	2.08306	6.66781	19.5101	9.94011e-09	1.16476e-05	10.8645
FBgn0029896	CG3168	2.58507	6.72517	18.3648	1.70139e-08	1.38022e-05	10.3303
FBgn0032297	CG17124	4.46223	4.96192	19.0326	1.23904e-08	1.1879e-05	10.2487
FBgn0028886	CG15279	4.21787	3.92315	18.7951	1.38522e-08	1.21738e-05	10.0413
FBgn0035089	Phk-3	2.09157	7.36924	16.8384	3.66785e-08	1.89419e-05	9.53556
FBgn0041087	wun2	5.0004	4.36267	17.0427	3.29718e-08	1.89419e-05	8.87228
FBgn0037012	Rcd2	3.5545	3.83608	15.7274	6.69406e-08	2.7408e-05	8.72971
FBgn0037989	ATP8B	2.18638	5.29571	15.1343	9.38315e-08	3.41223e-05	8.63498
FBgn0259977	Tdc1	4.67336	3.65651	14.5212	1.34796e-07	4.44239e-05	8.03252
FBgn0030310	PGRP-SA	4.34819	2.95754	14.0665	1.77984e-07	5.50363e-05	7.41463
FBgn0032955	CG2201	2.86095	4.06828	12.2201	6.02989e-07	0.000124689	6.77135
FBgn0034693	flap	3.48664	3.28979	11.4417	1.06089e-06	0.000203421	5.97148
FBgn0030964	Pvf1	3.13061	3.79803	10.3493	2.48883e-06	0.000391749	5.31756
FBgn0032601	yellow-b	2.14586	5.99928	10.5397	2.13339e-06	0.000362883	5.31735
FBgn0030904	upd2	7.60292	2.93907	13.3167	2.86736e-07	7.37541e-05	4.6975
FBgn0011829	Ret	3.16084	2.57148	9.5359	4.946e-06	0.000599546	4.65252
FBgn0267635	lncRNA:CR45973	2.64701	3.35291	9.02803	7.7889e-06	0.00086465	4.27671
FBgn0050446	Tdc2	5.8544	1.74034	8.83933	9.27015e-06	0.000952628	3.45822
FBgn0040532	CG8369	2.42981	1.59771	7.52089	3.4242e-05	0.0024734	2.83358
FBgn0038070	CG6753	4.85535	2.51936	7.1072	5.34901e-05	0.00333849	2.074
FBgn0267910	lncRNA:CR34335	2.26834	5.26398	6.8432	7.18172e-05	0.00405018	1.65456
FBgn0033980	Cyp6a20	3.54772	1.09363	6.57852	9.72895e-05	0.00503898	1.57934
FBgn0032225	CG5022	2.49162	1.94996	5.97771	0.000200116	0.00873805	1.13572
FBgn0051370	CG31370	2.98662	0.998622	5.80198	0.000249305	0.0102302	0.84587
FBgn0029608	CG3091	2.41592	0.548728	5.68201	0.000290357	0.0114258	0.786255
FBgn0034352	Dnaaf3	10.0929	-1.24977	6.9146	6.62643e-05	0.0038609	-0.913433

### Sheet: Upregulated_Early_Downregulated
Flybase Gene ID	Gene Name	logFC	AveExpr	t statistic	P.Value	Adjusted_P_Value	B statistic
FBgn0039257	tnc	2.48774	8.36936	13.0866	3.33556e-07	8.37543e-05	7.24416
FBgn0016078	wun	2.04771	5.72371	9.82745	3.84553e-06	0.000513354	4.76658
FBgn0039323	CG10559	2.29784	2.67107	8.98522	8.1006e-06	0.000876306	4.22965
FBgn0036750	CG6034	2.28492	0.24266	7.29087	4.37791e-05	0.00297329	2.59702
FBgn0038243	CG8066	2.14466	1.82408	6.77943	7.72071e-05	0.00424076	2.04989
FBgn0015034	Cyp4e1	2.31286	0.54048	4.30604	0.00192875	0.039962	-0.97376
FBgn0031426	CG18641	4.79048	-0.608036	4.48447	0.00148578	0.0346659	-1.17385
FBgn0058469	lncRNA:CR40469	2.03337	7.0364	4.19058	0.00228913	0.0446724	-2.20827
FBgn0264566	CG43938	5.91382	-2.40199	4.19925	0.00225973	0.044461	-2.25215

### Sheet: Upregulated_Late_Downregulated_
Flybase Gene ID	Gene Name	logFC	AveExpr	t statistic	P.Value	Adjusted_P_Value	B statistic
FBgn0046763	peg	-3.28087	7.19529	-26.9019	5.61417e-10	1.97528e-06	13.6209
FBgn0085424	nub	-2.82393	6.86535	-20.3471	6.83868e-09	1.124e-05	11.2355
FBgn0039852	nyo	-2.7477	6.09936	-20.0557	7.77645e-09	1.124e-05	11.0615
FBgn0004394	pdm2	-3.75571	4.56356	-19.8494	8.52644e-09	1.124e-05	10.4477
FBgn0035510	Cpr64Aa	-3.78358	4.3274	-19.0865	1.20826e-08	1.1879e-05	10.2303
FBgn0028540	CG9008	-4.07102	3.96366	-18.1413	1.89663e-08	1.4287e-05	9.9066
FBgn0267337	rn	-2.42208	6.5154	-17.1771	3.076e-08	1.89419e-05	9.73001
FBgn0032538	Vajk2	-2.79804	2.93344	-16.9229	3.5091e-08	1.89419e-05	9.58019
FBgn0262139	trh	-2.45045	4.70812	-16.7852	3.77186e-08	1.89419e-05	9.51124
FBgn0032693	Cyp310a1	-5.28114	3.94436	-16.6262	4.10238e-08	1.96653e-05	9.00781
FBgn0000157	Dll	-3.03486	5.53835	-15.7106	6.75714e-08	2.7408e-05	8.95981
FBgn0265422	lncRNA:CR44334	-3.22782	4.38922	-15.8244	6.34151e-08	2.7408e-05	8.88358
FBgn0259986	nab	-2.23024	4.46077	-14.2023	1.63666e-07	5.23038e-05	8.07121
FBgn0030494	Cpr12A	-3.35969	4.21194	-13.7024	2.23682e-07	6.37553e-05	7.6935
FBgn0038511	cysu	-2.41132	4.48294	-10.2194	2.76859e-06	0.000423153	5.28363
FBgn0020307	dve	-5.71089	3.88582	-10.4881	2.22391e-06	0.000366459	5.23129
FBgn0264574	Glut1	-2.02502	4.40062	-8.7378	1.01932e-05	0.000995348	4.00967
FBgn0003130	Poxn	-5.51666	2.09062	-7.94737	2.2032e-05	0.00181523	2.54011
FBgn0032132	CG4382	-2.72286	4.7283	-6.89697	6.759e-05	0.00389271	2.1754
FBgn0003377	Sgs7	-3.89298	2.25562	-6.80237	7.52193e-05	0.00417507	1.97359
FBgn0033158	CG12164	-3.06722	0.302335	-6.35744	0.000126187	0.00594092	1.4938
FBgn0011746	ana	-3.97115	1.79803	-5.92797	0.000212872	0.0091258	0.830845
FBgn0259230	lectin-22C	-6.4575	-2.84205	-5.49387	0.000370229	0.0136043	-0.649695
FBgn0034045	CG8249	-2.25345	0.775697	-4.48089	0.0014935	0.0347693	-0.741339
FBgn0016675	Lectin-galC1	-4.6077	0.402669	-4.34863	0.00181154	0.0385172	-1.09418
FBgn0030443	CG12715	-3.97367	-1.2929	-4.08331	0.00268851	0.0497422	-1.39322
FBgn0003373	Sgs3	-8.69936	0.243414	-5.13195	0.000599156	0.0184974	-1.63396
FBgn0031032	CG14204	-6.97987	-2.38638	-4.8714	0.000857192	0.0228281	-1.79815

### Sheet: Downregulated_Early_Late
Flybase Gene ID	Gene Name	logFC	AveExpr	t statistic	P.Value	Adjusted_P_Value	B statistic
FBgn0036899	tey	-3.69877	4.22181	-17.0151	3.34465e-08	1.89419e-05	9.18977
FBgn0053508	ppk13	-8.81332	0.871492	-6.75535	7.93569e-05	0.00429178	0.169371
FBgn0025360	Optix	-7.53884	0.388348	-5.34982	0.000447424	0.0150272	-1.29116

### Sheet: Upregulated_Early
Flybase Gene ID	Gene Name	logFC	AveExpr	t statistic	P.Value	Adjusted_P_Value	B statistic
FBgn0033483	egr	5.76852	7.05553	30.1725	1.99982e-10	1.97528e-06	14.1582
FBgn0035049	Mmp1	3.61137	8.66613	26.8993	5.61904e-10	1.97528e-06	13.6605
FBgn0264894	CG44085	4.12902	5.32085	25.7288	8.37913e-10	2.20916e-06	12.634
FBgn0034903	sona	2.14224	6.37633	20.7753	5.67989e-09	1.124e-05	11.4223
FBgn0030309	CG1572	2.08306	6.66781	19.5101	9.94011e-09	1.16476e-05	10.8645
FBgn0029896	CG3168	2.58507	6.72517	18.3648	1.70139e-08	1.38022e-05	10.3303
FBgn0032297	CG17124	4.46223	4.96192	19.0326	1.23904e-08	1.1879e-05	10.2487
FBgn0028886	CG15279	4.21787	3.92315	18.7951	1.38522e-08	1.21738e-05	10.0413
FBgn0035089	Phk-3	2.09157	7.36924	16.8384	3.66785e-08	1.89419e-05	9.53556
FBgn0053542	upd3	4.41171	4.1189	17.2727	2.9286e-08	1.89419e-05	9.45498
FBgn0041087	wun2	5.0004	4.36267	17.0427	3.29718e-08	1.89419e-05	8.87228
FBgn0037012	Rcd2	3.5545	3.83608	15.7274	6.69406e-08	2.7408e-05	8.72971
FBgn0031645	CG3036	2.16885	5.29156	15.2929	8.56272e-08	3.22509e-05	8.72591
FBgn0037989	ATP8B	2.18638	5.29571	15.1343	9.38315e-08	3.41223e-05	8.63498
FBgn0004956	upd1	2.94466	4.77368	14.6298	1.26287e-07	4.29621e-05	8.33997
FBgn0259977	Tdc1	4.67336	3.65651	14.5212	1.34796e-07	4.44239e-05	8.03252
FBgn0030310	PGRP-SA	4.34819	2.95754	14.0665	1.77984e-07	5.50363e-05	7.41463
FBgn0039257	tnc	2.48774	8.36936	13.0866	3.33556e-07	8.37543e-05	7.24416
FBgn0038088	CG10126	2.81281	4.68396	12.7566	4.16127e-07	9.48188e-05	7.15957
FBgn0032955	CG2201	2.86095	4.06828	12.2201	6.02989e-07	0.000124689	6.77135
FBgn0031089	aspr	4.48155	2.90364	12.7789	4.09906e-07	9.48188e-05	6.52444
FBgn0005660	Ets21C	4.68523	3.4833	12.2265	6.00314e-07	0.000124689	6.48544
FBgn0034693	flap	3.48664	3.28979	11.4417	1.06089e-06	0.000203421	5.97148
FBgn0034253	CG10936	2.46486	6.54451	11.2555	1.22052e-06	0.000229849	5.93951
FBgn0001253	ImpE1	3.16662	7.7	11.1399	1.33289e-06	0.000242356	5.85344
FBgn0030964	Pvf1	3.13061	3.79803	10.3493	2.48883e-06	0.000391749	5.31756
FBgn0032601	yellow-b	2.14586	5.99928	10.5397	2.13339e-06	0.000362883	5.31735
FBgn0030598	CG9503	2.04779	4.43284	9.9625	3.42969e-06	0.00048226	5.07874
FBgn0030159	CG9689	2.07778	6.67683	10.1608	2.90596e-06	0.000433617	5.01051
FBgn0010453	Wnt4	2.98385	4.43131	9.70315	4.27778e-06	0.000556957	4.85656
FBgn0016078	wun	2.04771	5.72371	9.82745	3.84553e-06	0.000513354	4.76658
FBgn0030904	upd2	7.60292	2.93907	13.3167	2.86736e-07	7.37541e-05	4.6975
FBgn0011829	Ret	3.16084	2.57148	9.5359	4.946e-06	0.000599546	4.65252
FBgn0267635	lncRNA:CR45973	2.64701	3.35291	9.02803	7.7889e-06	0.00086465	4.27671
FBgn0039323	CG10559	2.29784	2.67107	8.98522	8.1006e-06	0.000876306	4.22965
FBgn0039464	CG6330	2.20259	3.83881	8.75103	1.00674e-05	0.000992254	3.98696
FBgn0030958	CR6900	4.26893	2.92359	8.45542	1.33362e-05	0.00120208	3.6482
FBgn0050446	Tdc2	5.8544	1.74034	8.83933	9.27015e-06	0.000952628	3.45822
FBgn0033134	Tsp42El	2.01557	2.98632	7.89518	2.32306e-05	0.00187268	3.15807
FBgn0036690	Ilp8	8.58672	3.48464	8.33945	1.49235e-05	0.00131153	3.129
FBgn0040532	CG8369	2.42981	1.59771	7.52089	3.4242e-05	0.0024734	2.83358
FBgn0036750	CG6034	2.28492	0.24266	7.29087	4.37791e-05	0.00297329	2.59702
FBgn0032587	CG5953	2.25319	3.45446	7.04438	5.7333e-05	0.00347166	2.28634
FBgn0038070	CG6753	4.85535	2.51936	7.1072	5.34901e-05	0.00333849	2.074
FBgn0038243	CG8066	2.14466	1.82408	6.77943	7.72071e-05	0.00424076	2.04989
FBgn0038290	CG6912	3.19274	1.37601	6.66067	8.84618e-05	0.0046638	1.88869
FBgn0267910	lncRNA:CR34335	2.26834	5.26398	6.8432	7.18172e-05	0.00405018	1.65456
FBgn0033980	Cyp6a20	3.54772	1.09363	6.57852	9.72895e-05	0.00503898	1.57934
FBgn0036369	CG10089	2.44195	2.51362	6.11394	0.000169241	0.00769317	1.28284
FBgn0032225	CG5022	2.49162	1.94996	5.97771	0.000200116	0.00873805	1.13572
FBgn0011722	Tig	3.36695	6.2847	6.47943	0.000109236	0.00535813	1.13211
FBgn0031630	CG15629	2.63325	1.48159	5.97611	0.000200513	0.00873805	1.12966
FBgn0035076	Ance-5	2.10068	2.99673	5.89155	0.000222771	0.00939738	0.887088
FBgn0051370	CG31370	2.98662	0.998622	5.80198	0.000249305	0.0102302	0.84587
FBgn0029608	CG3091	2.41592	0.548728	5.68201	0.000290357	0.0114258	0.786255
FBgn0002930	nec	2.46922	0.477338	5.66893	0.000295256	0.0114899	0.752601
FBgn0053329	Sp212	2.48226	-0.517992	5.00627	0.000711272	0.0204947	-0.0780685
FBgn0264979	CG4267	4.56627	1.45635	4.61828	0.0012254	0.0297082	-0.631309
FBgn0267160	asRNA:CR45600	3.63903	0.20401	4.7075	0.00107922	0.0269702	-0.638524
FBgn0267339	p38c	2.04991	1.02006	4.4022	0.00167479	0.0370279	-0.844601
FBgn0034352	Dnaaf3	10.0929	-1.24977	6.9146	6.62643e-05	0.0038609	-0.913433
FBgn0015034	Cyp4e1	2.31286	0.54048	4.30604	0.00192875	0.039962	-0.97376
FBgn0033598	Cpr47Eb	3.89826	0.0311517	4.28384	0.00199306	0.0406937	-1.04528
FBgn0031426	CG18641	4.79048	-0.608036	4.48447	0.00148578	0.0346659	-1.17385
FBgn0039051	CG17109	2.78378	-0.507095	4.12541	0.00252358	0.0472899	-1.24792
FBgn0030905	CG15059	6.87656	-2.53532	4.35872	0.00178491	0.0382594	-2.11179
FBgn0058469	lncRNA:CR40469	2.03337	7.0364	4.19058	0.00228913	0.0446724	-2.20827
FBgn0264566	CG43938	5.91382	-2.40199	4.19925	0.00225973	0.044461	-2.25215

### Sheet: Upregulated_Late
Flybase Gene ID	Gene Name	logFC	AveExpr	t statistic	P.Value	Adjusted_P_Value	B statistic
FBgn0033483	egr	5.76852	7.05553	30.1725	1.99982e-10	1.97528e-06	14.1582
FBgn0035049	Mmp1	3.61137	8.66613	26.8993	5.61904e-10	1.97528e-06	13.6605
FBgn0046763	peg	-3.28087	7.19529	-26.9019	5.61417e-10	1.97528e-06	13.6209
FBgn0264894	CG44085	4.12902	5.32085	25.7288	8.37913e-10	2.20916e-06	12.634
FBgn0034903	sona	2.14224	6.37633	20.7753	5.67989e-09	1.124e-05	11.4223
FBgn0085424	nub	-2.82393	6.86535	-20.3471	6.83868e-09	1.124e-05	11.2355
FBgn0039852	nyo	-2.7477	6.09936	-20.0557	7.77645e-09	1.124e-05	11.0615
FBgn0030309	CG1572	2.08306	6.66781	19.5101	9.94011e-09	1.16476e-05	10.8645
FBgn0004394	pdm2	-3.75571	4.56356	-19.8494	8.52644e-09	1.124e-05	10.4477
FBgn0029896	CG3168	2.58507	6.72517	18.3648	1.70139e-08	1.38022e-05	10.3303
FBgn0032297	CG17124	4.46223	4.96192	19.0326	1.23904e-08	1.1879e-05	10.2487
FBgn0035510	Cpr64Aa	-3.78358	4.3274	-19.0865	1.20826e-08	1.1879e-05	10.2303
FBgn0028886	CG15279	4.21787	3.92315	18.7951	1.38522e-08	1.21738e-05	10.0413
FBgn0028540	CG9008	-4.07102	3.96366	-18.1413	1.89663e-08	1.4287e-05	9.9066
FBgn0267337	rn	-2.42208	6.5154	-17.1771	3.076e-08	1.89419e-05	9.73001
FBgn0032538	Vajk2	-2.79804	2.93344	-16.9229	3.5091e-08	1.89419e-05	9.58019
FBgn0035089	Phk-3	2.09157	7.36924	16.8384	3.66785e-08	1.89419e-05	9.53556
FBgn0262139	trh	-2.45045	4.70812	-16.7852	3.77186e-08	1.89419e-05	9.51124
FBgn0029881	pigs	1.83147	7.31504	15.9918	5.78062e-08	2.65054e-05	9.05698
FBgn0032693	Cyp310a1	-5.28114	3.94436	-16.6262	4.10238e-08	1.96653e-05	9.00781
FBgn0000157	Dll	-3.03486	5.53835	-15.7106	6.75714e-08	2.7408e-05	8.95981
FBgn0265422	lncRNA:CR44334	-3.22782	4.38922	-15.8244	6.34151e-08	2.7408e-05	8.88358
FBgn0041087	wun2	5.0004	4.36267	17.0427	3.29718e-08	1.89419e-05	8.87228
FBgn0037012	Rcd2	3.5545	3.83608	15.7274	6.69406e-08	2.7408e-05	8.72971
FBgn0037989	ATP8B	2.18638	5.29571	15.1343	9.38315e-08	3.41223e-05	8.63498
FBgn0030941	wgn	-1.80234	5.07738	-15.0448	9.88411e-08	3.4746e-05	8.57411
FBgn0259986	nab	-2.23024	4.46077	-14.2023	1.63666e-07	5.23038e-05	8.07121
FBgn0259977	Tdc1	4.67336	3.65651	14.5212	1.34796e-07	4.44239e-05	8.03252
FBgn0028341	Ptpmeg2	1.62836	7.75838	14.0248	1.82654e-07	5.50363e-05	7.85934
FBgn0040271	Sulf1	1.56935	7.70706	13.9483	1.9157e-07	5.61194e-05	7.81062
FBgn0030494	Cpr12A	-3.35969	4.21194	-13.7024	2.23682e-07	6.37553e-05	7.6935
FBgn0030310	PGRP-SA	4.34819	2.95754	14.0665	1.77984e-07	5.50363e-05	7.41463
FBgn0032955	CG2201	2.86095	4.06828	12.2201	6.02989e-07	0.000124689	6.77135
FBgn0287864	hbs	-1.74577	5.22176	-11.9477	7.32072e-07	0.000145669	6.55566
FBgn0034693	flap	3.48664	3.28979	11.4417	1.06089e-06	0.000203421	5.97148
FBgn0243512	puc	1.5545	6.04352	11.1165	1.35696e-06	0.000242551	5.81371
FBgn0043841	vir-1	1.67443	7.30909	11.1964	1.27662e-06	0.000236198	5.80781
FBgn0283741	prage	1.71445	4.30808	10.4125	2.36421e-06	0.000383584	5.41654
FBgn0030964	Pvf1	3.13061	3.79803	10.3493	2.48883e-06	0.000391749	5.31756
FBgn0032601	yellow-b	2.14586	5.99928	10.5397	2.13339e-06	0.000362883	5.31735
FBgn0038511	cysu	-2.41132	4.48294	-10.2194	2.76859e-06	0.000423153	5.28363
FBgn0020307	dve	-5.71089	3.88582	-10.4881	2.22391e-06	0.000366459	5.23129
FBgn0264711	CG43980	-1.14907	5.83583	-10.371	2.44514e-06	0.000390704	5.20847
FBgn0033033	scaf	1.62937	7.28081	10.3265	2.53559e-06	0.00039324	5.08429
FBgn0000180	bib	-1.32521	5.54655	-9.88044	3.6761e-06	0.000503482	4.83693
FBgn0030904	upd2	7.60292	2.93907	13.3167	2.86736e-07	7.37541e-05	4.6975
FBgn0039869	CG1890	1.06054	7.98034	9.9175	3.56248e-06	0.000494342	4.69225
FBgn0011829	Ret	3.16084	2.57148	9.5359	4.946e-06	0.000599546	4.65252
FBgn0003071	Pfk	-1.14068	6.55458	-9.63818	4.52477e-06	0.000574918	4.46516
FBgn0267635	lncRNA:CR45973	2.64701	3.35291	9.02803	7.7889e-06	0.00086465	4.27671
FBgn0032805	CG10337	1.45936	3.70162	8.99747	8.01002e-06	0.000876306	4.1675
FBgn0028956	mthl3	0.92746	7.10828	9.23144	6.47756e-06	0.000734541	4.05695
FBgn0039844	CG1607	-0.902152	8.48784	-9.23244	6.47177e-06	0.000734541	4.0478
FBgn0264574	Glut1	-2.02502	4.40062	-8.7378	1.01932e-05	0.000995348	4.00967
FBgn0004101	bs	-1.06168	5.20659	-8.78648	9.73858e-06	0.000968897	3.79739
FBgn0260745	mfas	1.1332	9.10983	8.8338	9.31794e-06	0.000952628	3.65622
FBgn0037623	CG9801	1.0604	5.44799	8.58867	1.17374e-05	0.00107665	3.5358
FBgn0041789	Pax	0.830198	7.14924	8.69512	1.06111e-05	0.00101731	3.53121
FBgn0035539	slow	1.29536	7.00967	8.64854	1.10885e-05	0.0010441	3.48486
FBgn0050446	Tdc2	5.8544	1.74034	8.83933	9.27015e-06	0.000952628	3.45822
FBgn0034583	CG10527	1.20439	4.98293	8.25469	1.62147e-05	0.00140164	3.15465
FBgn0265191	Gyg	-0.965379	6.31535	-8.20467	1.70339e-05	0.00144966	3.04062
FBgn0262579	Sarm	1.01704	7.12967	8.13463	1.82581e-05	0.0015404	2.94887
FBgn0032452	CG15484	1.52321	2.5377	7.59371	3.17166e-05	0.0023228	2.85219
FBgn0040532	CG8369	2.42981	1.59771	7.52089	3.4242e-05	0.0024734	2.83358
FBgn0035767	Cln7	-1.41914	4.68588	-7.725	2.7663e-05	0.00212945	2.82889
FBgn0030608	Lsd-2	-1.79616	7.36209	-7.97805	2.13591e-05	0.00177365	2.78205
FBgn0267487	Ptp61F	1.23493	8.4868	7.85691	2.4155e-05	0.00192984	2.63118
FBgn0034194	CG15611	1.14903	5.78414	7.77733	2.62087e-05	0.00204131	2.60803
FBgn0003866	tsh	0.727811	8.00045	7.80276	2.55324e-05	0.00200944	2.57193
FBgn0003130	Poxn	-5.51666	2.09062	-7.94737	2.2032e-05	0.00181523	2.54011
FBgn0003162	Pu	1.46286	2.87997	7.10704	5.34994e-05	0.00333849	2.33762
FBgn0087011	CG41520	1.96855	4.41585	7.21491	4.75394e-05	0.00309476	2.29515
FBgn0032132	CG4382	-2.72286	4.7283	-6.89697	6.759e-05	0.00389271	2.1754
FBgn0015774	NetB	-1.56145	5.96581	-7.27916	4.4337e-05	0.0029782	2.0809
FBgn0038070	CG6753	4.85535	2.51936	7.1072	5.34901e-05	0.00333849	2.074
FBgn0003377	Sgs7	-3.89298	2.25562	-6.80237	7.52193e-05	0.00417507	1.97359
FBgn0011674	insc	1.95354	5.49746	7.04112	5.75406e-05	0.00347166	1.94411
FBgn0085438	CG34409	1.52238	2.9951	6.52833	0.000103151	0.00518017	1.69286
FBgn0020414	Idgf3	1.95446	3.24189	6.61123	9.36644e-05	0.00489002	1.68571
FBgn0267910	lncRNA:CR34335	2.26834	5.26398	6.8432	7.18172e-05	0.00405018	1.65456
FBgn0264953	Piezo	0.959365	7.57471	6.99447	6.06018e-05	0.00358276	1.64192
FBgn0033980	Cyp6a20	3.54772	1.09363	6.57852	9.72895e-05	0.00503898	1.57934
FBgn0038721	subdued	1.01423	5.48378	6.80387	7.50909e-05	0.00417507	1.55686
FBgn0033158	CG12164	-3.06722	0.302335	-6.35744	0.000126187	0.00594092	1.4938
FBgn0032225	CG5022	2.49162	1.94996	5.97771	0.000200116	0.00873805	1.13572
FBgn0086355	Tpi	-0.870995	7.26007	-6.57142	9.80961e-05	0.00504645	1.13386
FBgn0014020	Rho1	0.6594	8.84059	6.546	0.000101044	0.00514789	1.08927
FBgn0014141	cher	0.886081	9.72612	6.38501	0.000122119	0.00580122	0.887252
FBgn0051370	CG31370	2.98662	0.998622	5.80198	0.000249305	0.0102302	0.84587
FBgn0011746	ana	-3.97115	1.79803	-5.92797	0.000212872	0.0091258	0.830845
FBgn0029608	CG3091	2.41592	0.548728	5.68201	0.000290357	0.0114258	0.786255
FBgn0038727	CG7432	0.979593	4.42325	6.11027	0.000170001	0.00769456	0.734422
FBgn0034022	CG12964	-1.39217	4.03359	-5.91553	0.000216199	0.00919367	0.732569
FBgn0015919	caup	-0.615083	6.93257	-6.09938	0.000172278	0.00776429	0.53759
FBgn0283536	Vha13	0.604212	5.79864	5.94034	0.000209619	0.00902302	0.38438
FBgn0033777	CG17574	0.809984	4.53301	5.72317	0.000275502	0.0110055	0.31514
FBgn0053653	Cadps	1.57795	3.09442	5.49813	0.000368176	0.0135762	0.301135
FBgn0003326	sca	-0.782047	5.16528	-5.75024	0.000266181	0.0106736	0.263198
FBgn0012051	CalpA	0.629231	6.82854	5.75783	0.000263631	0.0106116	0.0786323
FBgn0036196	CG11658	1.24001	2.97036	5.29001	0.000484443	0.0159157	0.0485341
FBgn0026324	Taf10b	-0.879258	4.38661	-5.37365	0.000433539	0.0147964	-0.179181
FBgn0003513	ss	-0.900297	5.34166	-5.38565	0.000426719	0.0147065	-0.226021
FBgn0034365	CG5335	1.34223	2.50453	4.97124	0.000746399	0.0211218	-0.326238
FBgn0000071	Ama	0.575593	8.27706	5.46574	0.000384089	0.0139076	-0.344194
FBgn0013672	mt:ATPase6	0.599876	10.7575	5.43767	0.000398479	0.0141621	-0.380914
FBgn0053087	LRP1	-0.834809	7.87017	-5.41555	0.000410232	0.0143731	-0.407553
FBgn0053556	form3	1.06403	5.05208	5.29143	0.000483526	0.0159157	-0.435914
FBgn0037956	CG6959	-0.595221	8.26732	-5.38277	0.000428346	0.0147145	-0.461709
FBgn0250907	Cht10	-0.761001	9.88874	-5.36567	0.000438135	0.0149051	-0.485466
FBgn0029167	Hml	1.68512	6.64495	5.33321	0.000457385	0.015313	-0.50132
FBgn0003514	sqh	0.594147	8.409	5.29128	0.000483622	0.0159157	-0.59111
FBgn0039704	neo	-0.986851	6.67022	-5.20838	0.000540399	0.0171658	-0.607001
FBgn0259230	lectin-22C	-6.4575	-2.84205	-5.49387	0.000370229	0.0136043	-0.649695
FBgn0034045	CG8249	-2.25345	0.775697	-4.48089	0.0014935	0.0347693	-0.741339
FBgn0033668	exp	0.826108	4.44751	4.99073	0.000726631	0.0208802	-0.836898
FBgn0285948	RpL27A	0.572038	10.3435	5.11377	0.000614118	0.0186938	-0.844542
FBgn0028506	CG4455	0.529201	8.14004	5.11417	0.000613788	0.0186938	-0.845484
FBgn0032856	CG16798	-1.85883	0.900505	-4.36428	0.00177038	0.0381809	-0.898437
FBgn0034352	Dnaaf3	10.0929	-1.24977	6.9146	6.62643e-05	0.0038609	-0.913433
FBgn0000320	eya	-1.02662	3.28881	-4.55508	0.00134171	0.0318686	-0.930179
FBgn0026403	Ndg	-1.33826	1.20829	-4.60175	0.00125473	0.0302801	-0.964126
FBgn0039883	RhoGAP100F	-0.909303	3.339	-4.65308	0.00116599	0.0284642	-0.987034
FBgn0016675	Lectin-galC1	-4.6077	0.402669	-4.34863	0.00181154	0.0385172	-1.09418
FBgn0050035	Tret1-1	1.46071	3.41911	4.47109	0.00151489	0.0350352	-1.16419
FBgn0041585	Orai	-0.482374	6.83926	-4.85416	0.000878058	0.023208	-1.20601
FBgn0026378	Rep	0.742513	5.65608	4.75315	0.00101176	0.0258355	-1.25555
FBgn0004657	mys	0.538989	8.89004	4.82445	0.000915294	0.0239521	-1.27316
FBgn0288690	Dna2	-0.624873	3.96307	-4.58613	0.00128314	0.0308949	-1.27461
FBgn0033367	PPO2	1.28706	6.06676	4.78474	0.000967735	0.0250755	-1.32254
FBgn0037424	Osi15	-2.59509	0.561712	-4.03993	0.0028705	0.0524804	-1.3665
FBgn0030443	CG12715	-3.97367	-1.2929	-4.08331	0.00268851	0.0497422	-1.39322
FBgn0034443	cer	1.33149	2.77005	4.17477	0.00234379	0.0454368	-1.42678
FBgn0003089	pip	-1.53428	3.29402	-4.06062	0.00278212	0.0511153	-1.46103
FBgn0041713	yellow-c	1.01393	2.10861	4.21595	0.00220419	0.0435308	-1.54375
FBgn0037028	CG3618	-0.566208	4.50023	-4.46496	0.00152843	0.0350687	-1.56973
FBgn0033912	RpS23	0.613922	10.213	4.61392	0.00123306	0.0298254	-1.58784
FBgn0003373	Sgs3	-8.69936	0.243414	-5.13195	0.000599156	0.0184974	-1.63396
FBgn0066101	LpR1	-0.556268	5.10041	-4.46693	0.00152408	0.0350687	-1.64318
FBgn0032442	Nepl7	-4.53456	-0.842396	-4.03058	0.00291142	0.0528466	-1.6643
FBgn0085407	Pvf3	1.50561	4.03618	4.08783	0.00267027	0.0494915	-1.71459
FBgn0004512	Mdr49	0.753935	5.19875	4.34864	0.00181152	0.0385172	-1.74116
FBgn0014033	Sr-CI	1.39872	3.34108	4.11334	0.00256975	0.0480507	-1.7456
FBgn0024836	stan	-0.596086	7.73887	-4.48693	0.00148048	0.034619	-1.77854
FBgn0028480	CG17841	0.588351	5.15024	4.37514	0.00174242	0.0378098	-1.78574
FBgn0031032	CG14204	-6.97987	-2.38638	-4.8714	0.000857192	0.0228281	-1.79815
FBgn0028523	CG5888	1.40242	2.3712	3.86751	0.00373348	0.0610684	-1.80164
FBgn0260477	CG30283	1.36007	2.03322	3.91793	0.0034558	0.0580332	-1.81035
FBgn0286071	AdamTS-A	0.966753	6.85112	4.44672	0.0015695	0.0353869	-1.81375
FBgn0004577	Pxd	-2.83482	-0.0136498	-3.73061	0.00461292	0.0692004	-1.83852
FBgn0038966	pinta	1.59712	1.79635	3.78361	0.004249	0.0665223	-1.89091
FBgn0030569	CG9411	1.67939	3.72689	3.93751	0.00335396	0.0568875	-1.91188
FBgn0259896	NimC1	1.7606	3.16268	3.94537	0.00331395	0.0566433	-1.939
FBgn0261989	CG42807	1.97287	1.3265	3.62552	0.00543506	0.0767396	-2.01723
FBgn0264089	sli	-0.650156	8.91266	-4.31914	0.00189186	0.0396292	-2.04451
FBgn0002579	RpL36	0.522397	10.4589	4.27742	0.00201206	0.0407285	-2.10675
FBgn0000308	chic	0.594307	10.7863	4.2692	0.00203668	0.0409901	-2.11943
FBgn0028514	CG4793	3.62034	0.204456	3.53733	0.00624345	0.0833461	-2.16473
FBgn0035542	DOR	0.76331	6.19458	4.19179	0.00228498	0.0446724	-2.19769
FBgn0039203	CG13618	2.22054	1.71226	3.39041	0.00788192	0.0956533	-2.25781
FBgn0260027	CG42495	1.15425	1.94299	3.57467	0.00588684	0.0807317	-2.27033
FBgn0032187	CG4839	1.1497	1.30909	3.5011	0.00661127	0.085971	-2.35034
FBgn0023507	D2hgdh	0.554401	3.82326	3.93289	0.00337768	0.057085	-2.3812
FBgn0034755	CG3746	2.27233	-2.06824	3.20915	0.0105405	0.113256	-2.46943
FBgn0259789	zld	0.752979	8.01951	4.00498	0.0030266	0.0538255	-2.54015
FBgn0017457	U2af38	-0.459926	7.12931	-3.98567	0.0031167	0.05469	-2.56105
FBgn0011272	RpL13	0.381524	9.16672	3.93787	0.0033521	0.0568875	-2.6471
FBgn0083123	Uhg5	-0.440968	5.04654	-3.82561	0.00398215	0.0636342	-2.65597
FBgn0032251	Nse4	0.746054	2.82189	3.47094	0.00693473	0.0882192	-2.67724
FBgn0003430	slp1	-5.19704	-3.43814	-3.62622	0.00542913	0.0767396	-2.69305
FBgn0027509	TBCD	0.396161	6.85763	3.8866	0.00362567	0.0598378	-2.70696
FBgn0002878	mus101	-0.434422	5.32819	-3.75971	0.00440922	0.0677838	-2.80878
FBgn0003890	betaTub97EF	1.36158	1.86543	3.03583	0.0139574	0.131895	-2.83412
FBgn0037669	Ibf2	-0.46439	5.10109	-3.71749	0.00470802	0.0699307	-2.86741
FBgn0003041	pbl	-0.428056	6.75905	-3.79063	0.00420316	0.0661353	-2.86791
FBgn0034204	CG10953	1.35595	-1.93528	3.00227	0.0147412	0.135419	-2.87919
FBgn0286204	ich	2.93636	1.35296	2.88814	0.0177618	0.149596	-2.9021
FBgn0039266	CG11791	0.519482	7.09306	3.76342	0.00438399	0.0676345	-2.91221
FBgn0015239	Hr78	-0.466119	6.84981	-3.75395	0.0044488	0.0681934	-2.916
FBgn0029854	CG3566	0.49945	4.32774	3.54423	0.0061759	0.0826862	-2.94646
FBgn0039052	CG6733	3.44008	-2.11944	2.85554	0.018736	0.154157	-2.95447
FBgn0063495	GstE5	-1.45618	0.755502	-2.97568	0.0153943	0.139354	-2.97571
FBgn0052196	CG32196	1.62977	-0.0475071	2.88959	0.0177199	0.149582	-2.999
FBgn0063492	GstE8	-0.795826	2.043	-3.21919	0.0103713	0.112643	-3.02152
FBgn0005677	dac	-0.834045	4.26991	-3.45298	0.00713517	0.0897941	-3.0301
FBgn0030841	CG8568	-4.62378	-0.862334	-2.82614	0.0196611	0.158741	-3.04347
FBgn0039756	CG9743	1.47682	1.16086	3.03652	0.0139416	0.131895	-3.07268
FBgn0259676	Prim2	-0.466927	4.60495	-3.54398	0.00617834	0.0826862	-3.08796
FBgn0284244	l(2)k05911	-1.70186	3.02711	-2.92266	0.0167866	0.145108	-3.09305
FBgn0035710	SP1173	0.447591	8.35067	3.66111	0.00514063	0.0744326	-3.09621
FBgn0042102	CG18745	4.76445	-3.57315	3.01753	0.0143793	0.133796	-3.10779
FBgn0016697	Prosalpha5	-0.373303	7.21394	-3.64428	0.00527773	0.0754187	-3.11453
FBgn0030329	prtp	-0.380698	6.9571	-3.63221	0.0053784	0.07634	-3.11881
FBgn0036612	CG4998	2.61552	0.635365	2.73104	0.0229844	0.172862	-3.15896
FBgn0033202	CG1339	4.07106	-2.88186	2.84547	0.0190478	0.155841	-3.1951
FBgn0035802	Pura	-0.4856	6.46855	-3.57362	0.00589656	0.0807599	-3.2114
FBgn0041183	Tep1	1.34189	3.4646	3.17375	0.0111603	0.116647	-3.22787
FBgn0039283	danr	-4.51972	-2.35032	-2.88696	0.0177962	0.149596	-3.28314
FBgn0000084	AnxB10	0.944312	3.14186	2.98389	0.0151895	0.138212	-3.2955
FBgn0038257	smp-30	2.29854	-0.388195	2.62857	0.027206	0.1894	-3.29797
FBgn0032602	ppk17	2.07344	1.83505	2.83876	0.0192584	0.156541	-3.32753
FBgn0050281	CG30281	3.23041	-1.27688	2.61752	0.0277057	0.191848	-3.33548
FBgn0032921	Mpp6	0.790652	2.11651	2.96036	0.015784	0.141066	-3.36848
FBgn0034657	LBR	-0.502954	6.80754	-3.48295	0.00680402	0.0876131	-3.37267
FBgn0261258	rgn	0.736172	8.84324	3.47987	0.00683728	0.0877201	-3.39273
FBgn0039709	Cad99C	-0.380637	7.92197	-3.47323	0.00690953	0.0882178	-3.40303
FBgn0035720	CG10077	-0.414541	10.0484	-3.47097	0.00693433	0.0882192	-3.4067
FBgn0265086	lncRNA:CR44197	4.00234	-3.51076	2.69961	0.0242038	0.178447	-3.41054
FBgn0028542	NimB4	1.24188	2.50803	2.91247	0.0170688	0.146706	-3.41366
FBgn0031456	Tnpo-SR	-0.423094	5.58865	-3.38383	0.00796496	0.0959983	-3.44621
FBgn0039411	dysf	-0.557249	3.69418	-3.03689	0.0139331	0.131895	-3.45774
FBgn0036752	Adgf-A	1.07081	2.38571	2.81812	0.0199214	0.159435	-3.51911
FBgn0032482	Pect	0.417847	5.84821	3.33597	0.0085979	0.100529	-3.53004
FBgn0036332	Cul6	0.949922	3.46191	3.03467	0.0139836	0.131906	-3.5449
FBgn0032810	CG13077	3.69045	-2.36023	2.46905	0.0353829	0.2161	-3.55154
FBgn0263336	lncRNA:CR43417	-4.51972	-3.57264	-2.54375	0.0312858	0.203471	-3.55968
FBgn0031619	CG3355	-2.28848	0.493287	-2.35557	0.0426515	0.236883	-3.61391
FBgn0035666	Jon65Aii	-5.38082	-2.96345	-2.37509	0.0413032	0.233526	-3.65541
FBgn0028855	CG15282	-1.5048	2.94001	-2.82517	0.0196924	0.158774	-3.71526
FBgn0266096	lncRNA:CR44833	-3.16281	-2.05752	-2.20209	0.0548685	0.27052	-3.77103
FBgn0030183	Ypel	1.0867	5.38511	3.10261	0.0125224	0.124555	-3.81256
FBgn0265017	lncRNA:CR43751	-3.92759	-3.48227	-2.25637	0.0501993	0.259081	-3.81398
FBgn0027087	HisRS	0.317611	6.56656	3.20325	0.0106412	0.113478	-3.82033
FBgn0266579	tau	1.42316	0.656223	2.36141	0.0422436	0.235715	-3.83074
FBgn0263967	asRNA:CR43723	0.682951	2.19295	2.6376	0.0268043	0.187951	-3.85879
FBgn0028734	Fmr1	-0.377392	8.89788	-3.14793	0.0116361	0.12013	-3.94367

### Sheet: Downregulated_Early
Flybase Gene ID	Gene Name	logFC	AveExpr	t statistic	P.Value	Adjusted_P_Value	B statistic
FBgn0046763	peg	-3.28087	7.19529	-26.9019	5.61417e-10	1.97528e-06	13.6209
FBgn0085424	nub	-2.82393	6.86535	-20.3471	6.83868e-09	1.124e-05	11.2355
FBgn0039852	nyo	-2.7477	6.09936	-20.0557	7.77645e-09	1.124e-05	11.0615
FBgn0004394	pdm2	-3.75571	4.56356	-19.8494	8.52644e-09	1.124e-05	10.4477
FBgn0035510	Cpr64Aa	-3.78358	4.3274	-19.0865	1.20826e-08	1.1879e-05	10.2303
FBgn0028540	CG9008	-4.07102	3.96366	-18.1413	1.89663e-08	1.4287e-05	9.9066
FBgn0267337	rn	-2.42208	6.5154	-17.1771	3.076e-08	1.89419e-05	9.73001
FBgn0032538	Vajk2	-2.79804	2.93344	-16.9229	3.5091e-08	1.89419e-05	9.58019
FBgn0262139	trh	-2.45045	4.70812	-16.7852	3.77186e-08	1.89419e-05	9.51124
FBgn0036899	tey	-3.69877	4.22181	-17.0151	3.34465e-08	1.89419e-05	9.18977
FBgn0032693	Cyp310a1	-5.28114	3.94436	-16.6262	4.10238e-08	1.96653e-05	9.00781
FBgn0000157	Dll	-3.03486	5.53835	-15.7106	6.75714e-08	2.7408e-05	8.95981
FBgn0265422	lncRNA:CR44334	-3.22782	4.38922	-15.8244	6.34151e-08	2.7408e-05	8.88358
FBgn0259986	nab	-2.23024	4.46077	-14.2023	1.63666e-07	5.23038e-05	8.07121
FBgn0030494	Cpr12A	-3.35969	4.21194	-13.7024	2.23682e-07	6.37553e-05	7.6935
FBgn0033731	Cpr49Ah	-5.43059	5.61974	-13.5766	2.42382e-07	6.72675e-05	7.68575
FBgn0028544	Vajk3	-2.64693	3.08199	-12.8085	4.01777e-07	9.48188e-05	7.17239
FBgn0268063	ltl	-4.17952	5.08582	-12.3404	5.54174e-07	0.000119272	6.86034
FBgn0038511	cysu	-2.41132	4.48294	-10.2194	2.76859e-06	0.000423153	5.28363
FBgn0020307	dve	-5.71089	3.88582	-10.4881	2.22391e-06	0.000366459	5.23129
FBgn0063127	lncRNA:CR33938	-2.49922	4.35454	-9.54037	4.92671e-06	0.000599546	4.72517
FBgn0266046	asRNA:bsAS	-4.17053	2.71078	-10.1553	2.91929e-06	0.000433617	4.57606
FBgn0053993	Egfrap	-2.16921	4.33175	-9.24295	6.41097e-06	0.000734541	4.42163
FBgn0001319	kn	-4.85378	3.14732	-9.53756	4.93883e-06	0.000599546	4.1684
FBgn0029804	CG3097	-4.27751	4.31988	-8.81826	9.45389e-06	0.000952628	4.03188
FBgn0264574	Glut1	-2.02502	4.40062	-8.7378	1.01932e-05	0.000995348	4.00967
FBgn0000061	al	-2.09162	4.06467	-8.58874	1.17366e-05	0.00107665	3.8371
FBgn0024294	Spn43Aa	-3.34827	5.57081	-7.89385	2.3262e-05	0.00187268	3.2076
FBgn0039678	Obp99a	-2.57819	2.95571	-7.8418	2.45309e-05	0.00194514	3.15532
FBgn0035865	CG7201	-3.64508	1.50207	-7.59853	3.1557e-05	0.0023228	2.73492
FBgn0003130	Poxn	-5.51666	2.09062	-7.94737	2.2032e-05	0.00181523	2.54011
FBgn0040279	Osi14	-2.29478	2.80578	-7.17843	4.94695e-05	0.00318113	2.43271
FBgn0031675	CG9121	-2.92513	2.0064	-7.16216	5.03578e-05	0.00321862	2.40267
FBgn0250839	CG2016	-2.37743	3.02278	-6.90403	6.70555e-05	0.00388553	2.17825
FBgn0032132	CG4382	-2.72286	4.7283	-6.89697	6.759e-05	0.00389271	2.1754
FBgn0003377	Sgs7	-3.89298	2.25562	-6.80237	7.52193e-05	0.00417507	1.97359
FBgn0033158	CG12164	-3.06722	0.302335	-6.35744	0.000126187	0.00594092	1.4938
FBgn0053509	CG33509	-6.23811	-0.0648458	-7.09789	5.40413e-05	0.00335247	1.28759
FBgn0035956	Doc2	-3.1056	1.9934	-5.88353	0.000225017	0.00945431	1.00616
FBgn0011746	ana	-3.97115	1.79803	-5.92797	0.000212872	0.0091258	0.830845
FBgn0053508	ppk13	-8.81332	0.871492	-6.75535	7.93569e-05	0.00429178	0.169371
FBgn0037534	Elovl7	-2.49092	1.05262	-4.98148	0.00073594	0.0210331	-0.0893615
FBgn0030588	CG9521	-3.18241	-0.464193	-4.83407	0.000903057	0.0236906	-0.333189
FBgn0028789	Doc1	-2.78677	3.09596	-4.90433	0.000818812	0.0223759	-0.385667
FBgn0034462	CG15905	-3.46766	2.82182	-4.73827	0.00103323	0.0260682	-0.510032
FBgn0001254	ImpE2	-4.55059	6.35044	-4.68358	0.00111648	0.0275525	-0.56261
FBgn0034301	CG5756	-3.53119	-0.39438	-4.72273	0.00105619	0.0265306	-0.569085
FBgn0259230	lectin-22C	-6.4575	-2.84205	-5.49387	0.000370229	0.0136043	-0.649695
FBgn0034045	CG8249	-2.25345	0.775697	-4.48089	0.0014935	0.0347693	-0.741339
FBgn0001217	Hsc70-2	-7.43545	2.0166	-4.67831	0.00112486	0.0275879	-0.767304
FBgn0004592	Eig71Ee	-7.38943	0.69053	-5.46117	0.000386395	0.0139076	-0.830943
FBgn0051157	CG31157	-9.67167	0.840765	-6.77123	7.79321e-05	0.00424656	-0.908132
FBgn0013812	Dhc93AB	-5.64299	0.553601	-5.21478	0.000535767	0.0170701	-1.02439
FBgn0003319	Sb	-2.12998	4.1354	-4.47691	0.00150214	0.0348688	-1.06456
FBgn0016675	Lectin-galC1	-4.6077	0.402669	-4.34863	0.00181154	0.0385172	-1.09418
FBgn0025360	Optix	-7.53884	0.388348	-5.34982	0.000447424	0.0150272	-1.29116
FBgn0003372	Sgs1	-4.58471	-1.12809	-4.27426	0.00202148	0.040762	-1.29719
FBgn0030443	CG12715	-3.97367	-1.2929	-4.08331	0.00268851	0.0497422	-1.39322
FBgn0003373	Sgs3	-8.69936	0.243414	-5.13195	0.000599156	0.0184974	-1.63396
FBgn0031032	CG14204	-6.97987	-2.38638	-4.8714	0.000857192	0.0228281	-1.79815
FBgn0003374	Sgs4	-6.57587	-0.141501	-4.25739	0.00207262	0.0413975	-1.81316
FBgn0038523	Sgs5bis	-6.71813	-1.25824	-4.76932	0.000988966	0.0254409	-1.89123
FBgn0043550	Tsp68C	-7.04445	-2.52682	-4.68182	0.00111927	0.0275525	-1.92585
FBgn0051601	CG31601	-8.73321	-2.31135	-4.16584	0.00237527	0.045711	-2.20565
FBgn0266261	Sgsf	-7.09396	-3.76936	-4.104	0.00260608	0.0486437	-2.2773

### Sheet: Downregulated_Late
Flybase Gene ID	Gene Name	logFC	AveExpr	t statistic	P.Value	Adjusted_P_Value	B statistic
FBgn0036899	tey	-3.69877	4.22181	-17.0151	3.34465e-08	1.89419e-05	9.18977
FBgn0051869	CG31869	1.8819	6.87578	15.4526	7.81618e-08	3.05294e-05	8.77202
FBgn0039257	tnc	2.48774	8.36936	13.0866	3.33556e-07	8.37543e-05	7.24416
FBgn0263934	esn	-1.78026	6.46247	-12.734	4.22576e-07	9.48188e-05	7.02162
FBgn0033438	Mmp2	1.69601	5.92511	10.4988	2.20488e-06	0.000366459	5.43048
FBgn0016078	wun	2.04771	5.72371	9.82745	3.84553e-06	0.000513354	4.76658
FBgn0039226	Ude	1.63861	3.45604	9.65632	4.45426e-06	0.000572861	4.68247
FBgn0034476	Toll-7	-1.41686	8.22992	-9.83392	3.82439e-06	0.000513354	4.61489
FBgn0039323	CG10559	2.29784	2.67107	8.98522	8.1006e-06	0.000876306	4.22965
FBgn0003117	pnr	-0.974801	5.56583	-8.97951	8.14318e-06	0.000876306	3.9297
FBgn0085354	CG34325	1.48441	3.63367	7.46814	3.62088e-05	0.00255736	2.60047
FBgn0036750	CG6034	2.28492	0.24266	7.29087	4.37791e-05	0.00297329	2.59702
FBgn0035499	Chd64	0.735104	8.57822	7.61122	3.11404e-05	0.00231272	2.3569
FBgn0038419	CG14879	1.47774	3.11556	7.0012	6.01496e-05	0.00358276	2.16131
FBgn0038243	CG8066	2.14466	1.82408	6.77943	7.72071e-05	0.00424076	2.04989
FBgn0265991	Zasp52	0.611174	8.0589	6.53793	0.000102001	0.00515935	1.08132
FBgn0051658	Nnf1b	1.45509	2.66579	5.94428	0.000208593	0.00901567	0.961436
FBgn0013469	klu	-1.13858	6.08942	-6.08221	0.000175939	0.00789557	0.589738
FBgn0260795	NaPi-III	0.676704	6.4548	5.87811	0.000226547	0.00948082	0.230171
FBgn0053508	ppk13	-8.81332	0.871492	-6.75535	7.93569e-05	0.00429178	0.169371
FBgn0261461	RhoGAP18B	0.920689	5.28206	5.40347	0.000416812	0.0145123	-0.171226
FBgn0026239	gukh	-0.660483	7.28561	-5.55607	0.00034146	0.0127872	-0.207917
FBgn0036691	beg	1.11632	3.19978	5.03583	0.000683003	0.0198976	-0.405042
FBgn0039938	Sox102F	-1.54872	3.36561	-4.80043	0.000946639	0.02465	-0.491517
FBgn0034968	RpL12	0.466733	10.2395	5.04452	0.000674927	0.0197716	-0.945635
FBgn0015034	Cyp4e1	2.31286	0.54048	4.30604	0.00192875	0.039962	-0.97376
FBgn0031426	CG18641	4.79048	-0.608036	4.48447	0.00148578	0.0346659	-1.17385
FBgn0025360	Optix	-7.53884	0.388348	-5.34982	0.000447424	0.0150272	-1.29116
FBgn0004396	CrebA	-0.681282	6.78369	-4.74226	0.00102743	0.0259838	-1.34194
FBgn0041182	Tep2	0.593899	6.81163	4.68716	0.00111081	0.0275525	-1.45398
FBgn0086368	tw	-0.642773	6.94137	-4.64245	0.0011838	0.0288322	-1.51571
FBgn0085466	CG34437	2.10159	0.376998	3.95444	0.00326843	0.0561305	-1.55259
FBgn0031547	Sr-CIV	2.56529	0.546789	3.84346	0.00387413	0.0627598	-1.60002
FBgn0283472	S6k	0.614737	7.68979	4.56116	0.00133002	0.0316622	-1.66619
FBgn0015714	Cyp6a17	0.957856	2.90088	4.04344	0.00285531	0.0523689	-1.78232
FBgn0035429	CG12017	-2.20172	0.561313	-3.67659	0.00501785	0.0738051	-1.82751
FBgn0039434	TwdlM	-3.23357	-1.48964	-3.74458	0.00451396	0.068533	-1.86319
FBgn0010660	Nup214	-0.490781	7.36831	-4.42013	0.0016315	0.0362227	-1.88131
FBgn0086710	RpL30	0.495312	9.63539	4.38395	0.0017201	0.0375572	-1.94199
FBgn0086656	shrb	0.438809	7.67727	4.31895	0.00189241	0.0396292	-2.04021
FBgn0058469	lncRNA:CR40469	2.03337	7.0364	4.19058	0.00228913	0.0446724	-2.20827
FBgn0264566	CG43938	5.91382	-2.40199	4.19925	0.00225973	0.044461	-2.25215
FBgn0031092	Ech1	-0.429246	6.42312	-4.14152	0.00246335	0.0468081	-2.28519
FBgn0038144	CG8870	4.34365	-1.34708	3.4364	0.00732547	0.0912095	-2.36292
FBgn0032685	CG10211	-0.620807	5.81992	-3.98965	0.0030979	0.0546734	-2.4727
FBgn0004390	RasGAP1	-0.417377	6.79229	-4.00792	0.00301311	0.0537669	-2.51111
FBgn0266237	lncRNA:CR44932	0.844196	2.92931	3.62007	0.00548168	0.0770797	-2.51325
FBgn0087007	bbg	-0.488275	7.26829	-4.00887	0.00300877	0.0537669	-2.52043
FBgn0032006	Pvr	0.535025	6.82471	3.99182	0.00308769	0.0546355	-2.52525
FBgn0010409	RpL18A	0.510464	11.5559	3.97963	0.00314542	0.0549199	-2.57524
FBgn0265050	asRNA:CR44165	4.5243	-2.02868	3.24446	0.00995773	0.109847	-2.66894
FBgn0052368	lncRNA:CR32368	2.70845	0.453364	3.0371	0.0139285	0.131895	-2.72353
FBgn0034858	eIF2Bdelta	-0.408523	5.65942	-3.82525	0.00398434	0.0636342	-2.73413
FBgn0050279	CR30279	-3.05311	-0.949043	-3.04719	0.0137017	0.130649	-2.77125
FBgn0045843	RacGAP84C	-2.71479	0.139468	-2.9319	0.0165352	0.143523	-2.84597
FBgn0004893	bowl	-0.489523	8.83029	-3.79621	0.00416704	0.0659843	-2.87668
FBgn0031263	Tspo	0.74792	3.36313	3.32243	0.00878626	0.10218	-3.05326
FBgn0285947	RpS10b	0.35226	10.1388	3.66286	0.00512659	0.0744326	-3.09119
FBgn0051337	CG31337	1.19321	2.01294	2.97915	0.0153075	0.138926	-3.11732
FBgn0261975	CG42806	0.992554	6.2642	3.55916	0.00603227	0.0817243	-3.22705
FBgn0261284	bou	0.492277	6.33035	3.53142	0.00630196	0.0838089	-3.27003
FBgn0003046	Pcp	-1.23153	1.08473	-2.80641	0.0203079	0.161514	-3.27718
FBgn0033543	Daao1	0.627136	2.73608	3.05116	0.0136136	0.130296	-3.32968
FBgn0267665	lncRNA:CR46003	0.953107	0.825865	2.81463	0.0200359	0.160196	-3.34956
FBgn0053136	CG33136	-5.90099	-1.9831	-2.73814	0.0227176	0.172211	-3.3552
FBgn0050196	CG30196	1.06701	0.429459	2.72688	0.0231423	0.173584	-3.3985
FBgn0038143	CG9813	2.52048	-1.06802	2.50256	0.0334825	0.209807	-3.40118
FBgn0038552	Alg1	0.426698	5.23942	3.2499	0.0098709	0.109687	-3.62211
FBgn0031249	CG11911	-3.46038	-3.80588	-2.28063	0.0482408	0.251324	-3.68132
FBgn0261547	Exn	0.377783	6.77583	3.21057	0.0105164	0.113256	-3.80892
