## Supplemental File 1 for "A threshold level of JNK activates damage-responsive enhancers via JAK/STAT to promote tissue regeneration"

### Sheet: BDSC #
Name	BDSC Number	Citation	Notes
DRwnt-GFP (II)		Harris et al 2016
AP1 (TRE)-RFP (attp40)	59011
PucLacZ	11173
DC-Hepca		Klemm et al 2021
UAS - mRHG		Siegrist et al 2010	Gift from Hariharan Lab
10xStatd-GFP (III)	26200
10xStatd-GFP (II)	26199
DRwnt-RFP (II)			Generated for this study
UAS - Stat92e RNAi	33637
Hedgehog -Gal4	600186
UAS -hop48a			Gift from Erika Bach (NYU)
Panier-Gal4	3039
Rotund-Gal4	7405
Patched-Gal4	44612
10xSTAT-GFP
DRMSwnt-GFP		Harris et al 2016
DC-Hepca		Harris et al 2020
UAS - HepCA	6406
10xStat-GFP	26197
R85E08-Gal4	46804
UAS-HepWT	3908
DRwntΔStat			Generated for this study

### Sheet: Fly Genotypes per figure
Figure 1
DChepCA
F1) B
hs-flp / + ; lexAop-hepCA , hs-p65 / + ; salm-LexADBD , DVE>>GAL4 / + (X) w; DRwnt / cyo ; dr / Tm6b
hs-flp / + ; lexAop-hepCA , hs-p65 / + ; salm-LexADBD , DVE>>GAL4 / + (X) w; DRMSwnt / cyo ; dr / Tm6b
Fig1 D)
w ; lexAop-hrGFPnls / CyO ; UAS-his::RFP / TM6B, Gal80 (X) hs-flp / + ; hs-p65 / + ; salm-LexADBD , DVE>>GAL4
F1) E
hs-flp / + ; lexAop-hepCA , hs-p65 / + ; salm-LexADBD , DVE>>GAL4 / + (X) w; DRwnt-GFP,AP1-RFP / cyo ; dr / Tm6b
F1) F
hs-flp / + ; lexAop-hepCA , hs-p65 / + ; salm-LexADBD , DVE>>GAL4 / + (X) w; DRWNT-NLS/ cyo ; Ap1-RFP / Tm6b
F1) H
hs-flp / + ; lexAop-hepCA , hs-p65 / + ; salm-LexADBD , DVE>>GAL4 / + (X) w; DRwnt-GFP,UAS-mRHG / cyo ; dr / Tm6b
Figure 3
F3) A-D
hs-flp / + ; lexAop-hepCA , hs-p65 / + ; salm-LexADBD , DVE>>GAL4 / + (X) w; Ap1-RFP/ cyo ; 10xStatd-GFP / Tm6b
F3) E
hs-flp / + ; lexAop-hepCA , hs-p65 / + ; salm-LexADBD , DVE>>GAL4 / + (X) w; Ap1-RFP/ cyo ; dr / Tm6b
F3) H-I
hs-flp / + ; lexAop-hepCA , hs-p65 / + ; salm-LexADBD , DVE>>GAL4 / + (X) w; DRwnt-GFP,AP1-RFP / cyo ; dr / Tm6b
F3) K-M
hs-flp / + ; lexAop-hepCA , hs-p65 / + ; salm-LexADBD , DVE>>GAL4 / + (X) w; DRWNT-NLS/ cyo ; 10xStatd-GFP / Tm6b
Figure 4
F4) A, C
hs-flp / + ; lexAop-hepCA , hs-p65 / + ; salm-LexADBD , DVE>>GAL4 / + (X) w; DRwnt / cyo ; dr / Tm6b
F4) A', C'
hs-flp / + ; lexAop-hepCA , hs-p65 / + ; salm-LexADBD , DVE>>GAL4 / + (X) w; DRwnt / cyo ; UAS-Stat92eRNAi / Tm6b
F4) D
hs-flp / + ; lexAop-hepCA , hs-p65 / + ; salm-LexADBD , DVE>>GAL4 / + (X) w; DRwnt-GFP,AP1-RFP / cyo ; dr / Tm6b
F4) D'
hs-flp / + ; lexAop-hepCA , hs-p65 / + ; salm-LexADBD , DVE>>GAL4 / + (X) w; DRwnt-GFP,AP1-RFP / cyo ; UAS-Stat92e RNAi / Tm6b
F4) E
hs-flp / + ; lexAop-hepCA , hs-p65 / + ; salm-LexADBD / + (X) w; hh-GAL4 / cyo ; UAS-Stat92e RNAi / Tm6b
F4) F
hs-flp / + ; lexAop-hepCA , hs-p65 / + ; salm-LexADBD , DVE>>GAL4 / + (X) w; DRwntΔStat / cyo ; dr / Tm6b
F4) G-H
hs-flp / + ; lexAop-hepCA , hs-p65 / + ; salm-LexADBD , DVE>>GAL4 / + (X) w; DRwnt / cyo ; dr / Tm6b
hs-flp / + ; lexAop-hepCA , hs-p65 / + ; salm-LexADBD , DVE>>GAL4 / + (X) w; DRwnt / cyo ; UAS-Stat92eRNAi / Tm6b
Figure 5
F5) A
w ; sp / cyo ; R85E08-GAL4 / Tm6b (X) w ; 10xStat-GFP / cyo ; UAS-Hop48a / Tm6b
F5) B
w ; DRwnt-GFP / cyo ; R85E08-GAL4 / Tm6b (X) w ; sp / cyo ; UAS-Hop48a / Tm6b
F5) C
hs-flp / + ; lexAop-hepCA , hs-p65 / + ; salm-LexADBD , DVE>>GAL4 / + (X) w; DRwnt / cyo ; dr / Tm6b
F5) D
hs-flp / + ; lexAop-hepCA , hs-p65 / + ; salm-LexADBD , DVE>>GAL4 / + (X) w; DRwnt / cyo ; UAS-Hop48a / Tm6b
F5) F
W; Ptc-GAL4 / cyo ; 10xstatdGFP / Tm6b (x) W ; Ap-1 -RFP / cyo ; UAS Hop48a /Tm6b
F5) G
W; Pnr-GAL4 / cyo ; 10xstatdGFP / Tm6b (x) W ; Ap-1 -RFP / cyo ; UAS Hop48a /Tm6b
F5) H
W; Ptc-GAL4 / cyo ; dr / Tm6b (x) W ; DRwnt-GFP / cyo ; UAS Hop48a /Tm6b
F5) I
W; Pnr-GAL4 / cyo ; dr / Tm6b (x) W ; DRwnt -RFP / cyo ; UAS Hop48a /Tm6b
Figure 6
F6) C
Low, Med JNK
W; UAS-Hepwt, UAS-mRHG ; dr /Tm6b (X) W; Ap1-RFP / cyo ; R85E08-GAL4 / Tm6b
W; UAS-Hepwt, UAS-mRHG ; dr /Tm6b (X) DRwnt-GFP / cyo ; R85E08-GAL4 / Tm6b
W; UAS-Hepwt, UAS-mRHG ; dIlp8-GFP /Tm6b (X) W ; sp / cyo ; R85E08-GAL4 / Tm6b
W; UAS-Hepwt, UAS-mRHG ; dr /Tm6b (X) W ; DRwntΔStat-GFP / cyo ; R85E08-GAL4 / Tm6b
W; UAS-Hepwt, UAS-mRHG ; PucLacZ /Tm6b (X) W ; sp / cyo ; R85E08-GAL4 / Tm6b
W; UAS-Hepwt, UAS-mRHG ; dr /Tm6b (X) W ; 10xStatd-GFP / cyo ; R85E08-GAL4 / Tm6b
High JNK
W; UAS-HepCA, UAS-mRHG ; dr /Tm6b (X) W; Ap1-RFP / cyo ; R85E08-GAL4 / Gal80ts
W; UAS-HepCA, UAS-mRHG ; dr /Tm6b (X) DRwnt-GFP / cyo ; R85E08-GAL4 / Gal80ts
W; UAS-HepCA, UAS-mRHG ; R85E08-GAL4 / Gal80ts (X) W ; sp / cyo ; dIlp8-GFP/ Tm6b
W; UAS-HepCA, UAS-mRHG ; dr /Tm6b (X) W ; DRwntΔStat-GFP / cyo ; R85E08-GAL4 / Gal80ts
W; UAS-HepCA, UAS-mRHG ; R85E08-GAL4 / Gal80ts (X) W ; sp / cyo ; PucLacZ / Tm6b
W; UAS-HepCA, UAS-mRHG ; dr /Tm6b (X) W ; 10xStatd-GFP / cyo ; R85E08-GAL4 / Gal80ts
F6) D
W; UAS-HepCA, UAS-mRHG ; dr /Tm6b (X) W ; 10xStatd-GFP / cyo ; R85E08-GAL4 / Gal80ts
Figure 7
F7) A
hs-flp / + ; lexAop-hepCA , hs-p65 / + ; salm-LexADBD , DVE>>GAL4 / + (X) w; DRwnt / cyo ; dr / Tm6b
F7) B
hs-flp / + ; lexAop-hepCA , hs-p65 / + ; salm-LexADBD , DVE>>GAL4 / + (X) w; DRwnt / cyo ; UAS-Stat92eRNAi / Tm6b
F7) C
hs-flp / + ; lexAop-hepCA , hs-p65 / + ; salm-LexADBD , DVE>>GAL4 / + (X) w; DRwnt-GFP,UAS-mRHG / cyo ; dr / Tm6b
F7) D
hs-flp / + ; lexAop-hepCA , hs-p65 / + ; salm-LexADBD , DVE>>GAL4 / + (X) w; DRwnt-GFP,UAS-mRHG / cyo ; Stat92eRNAI / Tm6b

### Sheet: Primers
Name	Primer Direction	Sequence
DRWNT-RFP
HSP70	F	AGCGCCGGAGTATAAATAGAGGC
HSP70	R	AATTCCCAATTCCCTATTCAGAGTTCTCTT
HSP70 In-Fusion Primer	F	CGAGGGTACCTCTAGAAGCGCCGGAGTATAAATAGAGG
HSP70 In-Fusion Primer	R	ATCCTCTAGTCCTAGGAATTCCCAATTCCCTATTCAGAG
Ds.Red.T4	F	CCAAGCTGATCCTCTAGGGTACG
Ds.Red.T4	R	CTTAAGATACATTGATGAGTTTGGACAAACCAC
Ds.Red In-Fusion Primer	F	ATTGGGAATTCCTAGGCCAAGCTGATCCTCTAGGGT
Ds.Red In-Fusion Primer	R	ATCCTCTAGTCCTAGGTAAGATACATTGATGAGTTTGGACA
DRwnt-DeltaSTAT
STAT 3n Site Deletion	F	tctgatgCTcagtagctgactcactGcgattc
STAT 3n Site Deletion	R	gctactgAGcatcagatgaaaaatcattgaaaagataggaga
STAT 2n Site Deletion	F	gattcagTAttcattttatagttgctccacgtgcc
STAT 2n Site Deletion	R	aaatgaaTActgaatcgCagtgagtcagct
DRWNT Delta STAT In-Fusion Primer	F	AACAGATCTGCGGCCGCCACTTTGTCCTAACGTTGA
DRWNT Delta STAT In-Fusion Primer	R	CCTCGAGCCGCGGCCGCGATACGAAATAAAATGGAATATTTT
DRWNT(NLS) using Redstinger
Red Stinger	F	AT GGC CTC CTC CGA GGA CG
Red Stinger	R	CT AGA GTC GCG GCC GGC C
Red Stinger In-Fusion Primer	F	ATT GGG AAT TCC TAG GAT GGC CTC CTC CGA GGA CG
Red Stinger In-Fusion Primer	R	ATC CTC TAG TCC TAG GCT AGA GTC GCG GCC GGC C
